# ReALLEN: structural variation discovery in cancer genome by sensitive analysis of single-end reads

**DOI:** 10.1101/506329

**Authors:** Ryo Kanno, Daisuke Tanaka, Hideaki Nanamiya, Takao Isogai

## Abstract

**Background:** The structural abnormalities in chromosomes are important issues in cancer genomics. Next generation sequencing technologies have big potentials to detect the structural variations precisely and comprehensively. Nevertheless, it is still difficult problem to detect large structural variations from short read sequence data. Major efforts have been achieved with paired-end reads, since discordant pairs directly reflect the existence of large rearrangement. Furthermore, approaches to detect structural variations from single-end reads are still worthwhile challenge because they allow wide choices of sequencing platforms.

**Result:** We present ReALLEN, a series of tools to detect genomic rearrangement with base-pair resolution from single-end reads provided by next generation sequencing. We examined the performance of ReALLEN using simulated dataset and real dataset sequenced by Ion Torrent systems. In most cases on the simulated dataset, ReALLEN showed nearly 100% precision and better sensitivity than other major tools. Notably, ReALLEN showed stable scores even if it was on some unfavorable conditions, for example, low coverage or small variant size. On the real dataset sequenced by Ion Torrent systems, ReALLEN accurately found an insertional translocation that was crucial for the diagnosis of chronic myeloid leukemia.

**Conclusion:** ReALLEN is useful to researchers in finding genomic rearrangements. It will contribute to discovery of cancer-specific fusion proteins, precise diagnosis of known types of cancers, and understanding of genetic diseases caused by abnormal chromosomes.
