## Supplementary material for "ReALLEN: structural variation discovery in cancer genome by sensitive analysis of single-end reads": Table S4

### Sheet: TableS4
Table S4.
Precision, Recall, F-value, and Mean shift for the SV discovery by each tool on dataset #4.
Data set	Software	Read length	Read type	Coverage	SV type	SV size	Error rate	Precision	Recall	F-value	Mean shift
dataset #4	ReALLEN	200	Single-end	5	TRA	200	0.05	1	0.185828	0.313415	0.775625
dataset #4	ReALLEN	200	Single-end	10	TRA	200	0.05	1	0.49727	0.664235	0.4725
dataset #4	ReALLEN	200	Single-end	20	TRA	200	0.05	1	0.838414	0.912106	0.6075
dataset #4	ReALLEN	200	Single-end	50	TRA	200	0.05	1	0.973203	0.986419	0.54375
dataset #4	ReALLEN	300	Single-end	5	TRA	300	0.05	1	0.267763	0.422418	1.03187
dataset #4	ReALLEN	300	Single-end	10	TRA	300	0.05	1	0.604902	0.753818	0.92625
dataset #4	ReALLEN	300	Single-end	20	TRA	300	0.05	1	0.934679	0.966237	0.713125
dataset #4	ReALLEN	300	Single-end	50	TRA	300	0.05	1	0.960819	0.980018	0.485
dataset #4	ReALLEN	400	Single-end	5	TRA	400	0.05	1	0.340789	0.508342	0.845625
dataset #4	ReALLEN	400	Single-end	10	TRA	400	0.05	1	0.668645	0.801422	0.65
dataset #4	ReALLEN	400	Single-end	20	TRA	400	0.05	1	0.935124	0.966475	0.5075
dataset #4	ReALLEN	400	Single-end	50	TRA	400	0.05	1	1	1	0.59375
dataset #4	Socrates	200	Single-end	5	TRA	200	0.05	1	0.0525859	0.0999175	1.16667
dataset #4	Socrates	200	Single-end	10	TRA	200	0.05	1	0.175348	0.298377	0.531875
dataset #4	Socrates	200	Single-end	20	TRA	200	0.05	1	0.393713	0.564985	0.816875
dataset #4	Socrates	200	Single-end	50	TRA	200	0.05	1	0.752466	0.858751	0.7725
dataset #4	Socrates	300	Single-end	5	TRA	300	0.05	1	0.0589912	0.11141	2.11083
dataset #4	Socrates	300	Single-end	10	TRA	300	0.05	1	0.210253	0.347453	0.9475
dataset #4	Socrates	300	Single-end	20	TRA	300	0.05	1	0.422573	0.594096	0.734375
dataset #4	Socrates	300	Single-end	50	TRA	300	0.05	1	0.781908	0.877608	0.634375
dataset #4	Socrates	400	Single-end	5	TRA	400	0.05	1	0.0322368	0.0624602	0.75
dataset #4	Socrates	400	Single-end	10	TRA	400	0.05	1	0.165656	0.284228	1.005
dataset #4	Socrates	400	Single-end	20	TRA	400	0.05	1	0.445797	0.61668	0.926875
dataset #4	Socrates	400	Single-end	50	TRA	400	0.05	1	0.79682	0.886923	0.689375
