## Supplementary material for "ReALLEN: structural variation discovery in cancer genome by sensitive analysis of single-end reads": Table S5

### Sheet: TableS5
Table S5.
Summary of sequence data of the CML sample.
Run date	Platform	Data [Mbp]	Coverage	Number of Read	Mean Read Length [bp]	Read type
20160303	Ion S5XL (540 chip)	14800	4.7	76936173	192	Single end
20160310	Ion S5XL (530 chip)	5690	1.8	19429284	293	Single end
20160311	Ion S5XL (540 chip)	14500	4.6	76298039	190	Single end
20160316	Ion S5XL (530 chip)	5590	1.8	19180771	291	Single end
20160414	Ion S5XL (530 chip)	6050	1.9	20648672	293	Single end
Total		46630	14.8	191844267	-	-
